# Ubiquinone biosynthesis over the entire O_2_ range: characterization of a conserved, O_2_-independent pathway

**DOI:** 10.1101/587956

**Authors:** Ludovic Pelosi, Chau-Duy-Tam Vo, Sophie Saphia Abby, Laurent Loiseau, Bérengère Rascalou, Mahmoud Hajj Chehade, Bruno Faivre, Mathieu Goussé, Clothilde Chenal, Nadia Touati, Laurent Binet, David Cornu, Cameron David Fyfe, Marc Fontecave, Frédéric Barras, Murielle Lombard, Fabien Pierrel

**Author notes:** These authors contributed equally to the work (Ludovic Pelosi, Chau-Duy-Tam Vo).

## Abstract

Most bacteria can generate ATP by respiratory metabolism, in which electrons are shuttled from reduced substrates to terminal electron acceptors, via quinone molecules like *ubi*quinone. Dioxygen (O_2_) is the terminal electron acceptor of aerobic respiration and serves as a co-substrate in the biosynthesis of *ubi*quinone. Here, we characterize a novel, O_2_-independent pathway for the biosynthesis of *ubi*quinone. This pathway relies on three proteins UbiT (YhbT), UbiU (YhbU) and UbiV (YhbV). UbiT contains an SCP2 lipid-binding domain and is likely an accessory factor of the biosynthetic pathway, while UbiU-UbiV are involved in hydroxylation reactions and represent a novel class of O_2_-independent hydroxylases. We demonstrate that UbiU-UbiV form a heterodimer, wherein each protein binds a 4Fe-4S cluster via conserved cysteines that are essential for activity. The UbiT, -U, -V proteins are found in α-, β-, γ-proteobacterial clades including several human pathogens, supporting the widespread distribution of a previously-unrecognized capacity to synthesize *ubi*quinone in the absence of O_2_. Together, the O_2_-dependent and O_2_-independent *ubi*quinone biosynthesis pathways contribute to optimize bacterial metabolism over the entire O_2_ range.

**IMPORTANCE:** In order to colonize environments with large O_2_ gradients or fluctuating O_2_ levels, bacteria have developed metabolic responses that remain incompletely understood. Such adaptations have been recently linked to antibiotic resistance, virulence and the capacity to develop in complex ecosystems like the microbiota. Here, we identify a novel pathway for the biosynthesis of *ubi*quinone, a molecule with a key role in cellular bioenergetics. We link three uncharacterized genes of *Escherichia coli* to this pathway and show that the pathway functions independently from O_2_. In contrast, the long-described pathway for *ubi*quinone biosynthesis requires O_2_ as substrate. In fact, we find that many proteobacteria are equipped with the O_2_-dependent and O_2_-independent pathways, supporting that they are able to synthesize *ubi*quinone over the entire O_2_ range. Overall, we propose that the novel O_2_-independent pathway is part of the metabolic plasticity developed by proteobacteria to face varying environmental O_2_ levels.
