## Supplemental Table 1 for "Ubiquinone biosynthesis over the entire O_2_ range: characterization of a conserved, O_2_-independent pathway"

### Sheet: Table 1 
UQ8 measurements in the indicated strains grown anaerobically either in MSGN or LB media
ME number	Deletion	% UQ8 (to WT)		ubi genes deleted
		MSGN	LB
4552	OCL81-9	88.4115
4556	OCR02-11	65.6055
4558	ocr44,45-2	99.8644
4561	OCR05-15	0		ubiE, J, B, D
4564	OCR56-9	82.797
4568	OCL36 PC3	35.1307
4570	OCL01-1	93.0275
4571	OCL02	80.3163
4579	OCL07	75.3289
4581	OCL08	71.9293
4583	OCL09-2	84.6318
4585	OCL09-5	81.1594
4593	OCL18,19-1	37.27
4594	OCL18,19-3	74.4434
4595	OCL18,19-5	83.5432
4596	OCL18,19-8	83.6643
4597	OCL18-1	87.2784
4598	OCL18-2	50.3754
4599	OCL19	78.4463
4601	OCL19,20-3	36.8929
4604	OCL22,23-4	80.2728
4607	OCL22-6	93.444
4612	OCL23-14	73.692
4620	OCL25,26-1	83.4132
4625	OCL27	72.4834
4627	OCL27-10	36.538
4629	OCL28-10	75.3268
4632	OCL28-2	53.8296
4633	OCL28-3	75.2428
4634	OCL28-8	79.4187
4635	OCL28-9	90.6309
4637	OCL29-3	79.7648
4641	OCL30-2	3.9884	3.2
4642	OCL30-4	68.7985
4643	OCL30-5	72.7276
4645	OCL31	60.0797
4654	OCL35-11	86.0516		ubiK
4656	OCL35-13	56.4733
4657	OCL35-2	75.7225
4666	OCL39-1	67.8959
4671	OCL40	66.137
4674	OCL41-5	107.075		ubiH, ubiI
4678	OCL41-9	82.6463
4680	OCL44,45-15	69.7649
4687	OCL45-10	77.2812
4689	OCL45-5	67.5882
4695	OCL46-1	89.2727
4696	OCL46-2	75.1823
4702	OCL51	56.29
4704	OCL52-2	77.6721
4705	OCL52-3	70.6661
4708	OCL53	81.5357
4709	OCL53-4	77.8889
4710	OCL53-7	66.615
4711	OCL53-8	84.0329
4721	OCL56-26	88.3877
4722	OCL56-28	150.358
4726	OCL57	0.850758	97.2
4737	OCL60-19	68.9591
4738	OCL60-21	45.2834
4740	OCL60-6	61.8843
4741	OCL60-7	52.662
4742	OCL61	78.3805
4746	OCL64-3	1.2		ubiX
4747	OCL64-4	71.2568
4749	OCL64-6	66.007
4755	OCL73-1	55.3152
4756	OCL73-3	98.8852
4757	OCL74	116.872
4762	OCL81-10	81.9065
4763	OCL81-3	73.5743
4764	OCL81-4	79.8078
4765	OCL81-6	70.934
4766	OCL81-7	81.5724
4767	OCL83	60.5529
4773	OCL84-2	79.4473
4777	OCL85	61.7082
4784	OCL88-7	106.39
4785	OCL88-8	96.8419
4788	OCL90-2	92.3495
4789	OCL90-3	75.6714
4791	OCR01-1	90.0416
4793	OCR02-6	77.3625
4794	OCR02-7	86.7457
4795	OCR03	51.026
4796	OCR04	48.2114
4797	OCR05	59.8752
4802	OCR05-12-1	3.61775	41
4816	OCR08-1	69.0037
4818	OCR08-12	66.5153
4820	OCR08-7	74.2031
4821	OCR08-8	99.3424
4828	OCR11	7.78233	80.2
4830	OCR12.13-1	83.0784
4831	OCR12-12	87.1505
4834	OCR12-7	69.1723
4835	OCR12-8	71.948
4836	OCR12-9	60.8798
4838	OCR16-1	71.4689
4839	OCR16-2	74.6962
4840	OCR16-3	74.6746
4844	OCR17.18-1	55.7587
4845	OCR17-11	0.14234	98.5
4849	OCR17-16	74.4885
4852	OCR18-2	59.7988
4853	OCR18-4	64.1698
4854	OCR18-6	72.5839
4856	OCR18-8	78.6356
4863	OCR26.27-5	64.9362
4865	OCR27-1	72.6563
4868	OCR27-5	63.2235
4870	OCR27-7	50.4241	99.8
4874	OCR29	62.7979	124.4
4882	OCR31-7	67.3255
4883	OCR32	133.463
4890	OCR33-15	82.64
4891	OCR33-16	35.2926
4900	OCR35-4	58.5735
4902	OCR36	49.3469
4903	OCR36.37-1	72.1166
4904	OCR38	59.8251
4905	OCR39	64.7044
4908	OCR40-2	62.4291
4910	OCR40-4	30.2258
4911	OCR41	75.9235
4912	OCR41.42-1	80.4979
4914	OCR42	41.9506
4919	OCR44-9	92.3859
4922	OCR45.46-3	96.1871
4926	OCR46-11	104.882
4932	OCR47.48-1	108.547
4933	OCR47-1	80.7651
4938	OCR47-4	63.6641		ubiF
4943	OCR48.49-10	59.4656
4944	OCR48.49-12	52.7669
4945	OCR48.49-15	89.6979
4947	OCR48.49-4	54.8041
4949	OCR48.49-6	96.6611
4950	OCR48.49-8	86.3668
4951	OCR48.49-9	93.9381
4952	OCR48.49-18	79.1836
4953	OCR48.49-19	63.0761
4954	OCR48.49-20	83.7
4955	OCR48.49-21	114.002
4957	OCR48-3	68.0855
4959	OCR50	65.8086
4960	OCR51	53.6764
4962	OCR53	14.2599	66.2
4971	OCR56-8	57.4133
4972	OCR60	92.1772
4973	OCR61	65.709
4981	OCR62-6	55.1227
4984	OCR66	37.7418
4986	OCR67-2	40.9363
4987	OCR67-3	56.2393
4988	OCR67-4	67.7709
4990	OCR68	50.8456
4991	OCR68.69-1	86.0801
4993	OCR68.70-1	55.2746
4998	OCR69-7	62.3198
5001	OCL-03	71.5567
5003	OCL-10	23.1869	81.4
5009	OCL-17	81.4671
5010	OCL-20	66.0966
5011	OCL-21	61.6799
5012	OCL-24	75.7824
5013	OCL-25	71.9331
5016	OCL-36	50.8036
5019	OCL-42	59.3076
5020	OCL-43	64.6533
5021	OCL-44	62.5039
5025	OCL-55	60.2861
5028	OCL-62	70.2015
5029	OCL-63	99.4604
5030	OCL-65	59.9393
5031	OCL-66	67.5872
5034	OCL-69	0		ubiG
5039	OCL-75	70.3577
5043	OCL-80	65.8766
5044	OCL-82	40.4098
5045	OCL-86	20.6024	29.3
5047	OCL-89	73.0148
5048	OCR-07	88.9189
5049	OCR-09	87.976
5050	OCR-10	52.8753
5051	OCR-13	79.2169
5053	OCR-15	91.1264
5072	OCR-63	54.4433
5120	LD-D11	92
	growth defect in MSGN medium
All strains were obtained from the National Bioresource Project at:
https://shigen.nig.ac.jp/ecoli/strain/resource/strainGeneMutant/list/ME_COLLECTION
