## Supplemental Table 3 for "Ubiquinone biosynthesis over the entire O_2_ range: characterization of a conserved, O_2_-independent pathway"

### Sheet: Oligonucleotides 
Name	sequence	Purpose
		construction of KO strains
5wanner ubiA	tttttaccggcgtcaccgttgtactaagaggaaaaaaatCATATGAATATCCTCCTTA	DubiA
3wanner ubiA	cagaagaaagccggatgatcatccggcttttttacatcaGTGTAGGCTGGAGCTGCTTC
5wanner ubiD	gatgaacgccgtataatgggcgcagattaagaggctacaCATATGAATATCCTCCTTA	DubiD
3wanner ubiD	tctctgtcggatcgataaatagggcaaaacaaacgcgcaGTGTAGGCTGGAGCTGCTTC
5wanner yhbT	gtgttggataaactgcgttcccgtattgtgcatttggggccatctCATATGAATATCCTCCTTA	DyhbT
3wanner yhbT	tttcattcccgcctcaacaaaatccgccagttgcagcagcaGTGTAGGCTGGAGCTGCTTC
5wanner yhbV	tcttggcgcatatcaccgtaaatggcagtgagaaaagcaGTGTAGGCTGGAGCTGCTTC	DyhbV
3wanner yhbV	aaagagtagttaaagttgttaacaaagtgagctatttacCATATGAATATCCTCCTTA
		construction of plasmids
yhbU3	GAGCGTCGACtcactgccatttacggtgatatgcgc	pBad-yhbU
yhbU5	TATCGAATTCATGgagctgctctgccctgccggaaatctc
yhbV3	GAGCGTCGACttaggcttgcagctccagtcctgccagccg	pBad-yhbV
yhbV5	TATCGAATTCATGaaatattccttagggccagtgctgtg
yhbT5	TATCGAATTCATGttggataaactgcgttcc	pK-yhbT
yhbT3	GAGCGTCGACttagcatggttcacctacc
6hisV5	TTTTTCCATGGGCAGCAGCCATCACCATCATCACCACAG	pBad-UbiV6his
6hisV3	TTTTTAAGCTTTTAGGCTTGCAGCTCCAGTCCTGCCAGC
pET-22-UbiV-FW	CCCCCATATGAAATATTCCTTAGGGCCA	pET-22-UbiV
pET-22-UbiV-RV	TTTTCTCGAGGGCTTGCAGCTCCAGTCCT
pETDUET-UbiV-RV	GGGGCTCGAGTTAATGGTGATGATGGTGGTGTTCAAGGGCTTGCAGCTCCAGTCCT	pETDUET-UbiUV
pETDUET-UbiU-FW	TTTTCCATGGAGCTGCTCTGCCCTGCCGGAAATCT
pETDUET-UbiU-RV	CCCCGAATTCTCACTGCCATTTACGGTGATATGC
		site directed mutagenesis
C193A ubiV 5	CGAAAGATGAGGCTGAAACCTGCTGC	pBad-UbiV6His-C193A
C193A ubiV 3	GCAGCAGGTTTCAGCCTCATCTTTCG
C180A ubiV 5	TACTCCGCCCGCGCCTTTACTGCGCGTTCGGAGAC	pBad-UbiV6His-C180A
C180A ubiV 3	ACGCGCAGTAAAGGCGCGGGCGGAGTAGGCCAGCG
C176A ubiU 5	TCGGAAGGTCGTGCCTATCTGTCGTCGTATCTGAC	pBad-UbiU-C176A
C176A ubiU 3	CGACGACAGATAGGCACGACCTTCCGACATAATGC
UbiV_C39A_FW	GTGAAGCGGTAGCCAGCAAGCGTC	pET-22-UbiV C39A C193A C197A and
UbiV_C39A_RV	CAAGATAAATCACGTCGGCGCTGCTG	pET-22-UbiV C39A C180A C193A C197A
UbiV_C180A_FW	TGGCCTACTCCGCCCGCGCCTTTACT	pET-22-UbiV C180A C193A C197A and
UbiV_C180A_RV	GCGGCAGATGACCGTAGCTCAGGACT	pET-22-UbiV C39A C180A C193A C197A
UbiV_C193A_C197A_FW	GATGAGGCTGAAACCTGCGCCATTAAG	pET-22-UbiV C193A C197A
UbiV_C193A_C197A_RV	TTTCGGGCGGTCTTCCGAAC
UbiU_C169A_C176A_FW	GCCTGGCCATTATGTCGGAAGGTCGTGCCTATCT	pETDUET-UbiUV UbiU C169A C176A
UbiU_C169A_C176A_RV	TGCCGAAAGCAAAGACTTCCAGTGGTACAG
UbiU_C193A_FW	AACACCATAGGCGCGGCTTCTC	pETDUET-UbiUV UbiU C193A C232A
UbiU_C193A_RV	GGGCGACTCACCCGTCAGATA
UbiU_C232A_FW	TCCGACGCTAGCTAAAGGGCG
UbiU_C232A_RV	TAACCTGCGTTTTCGCCGTCCTGATAA
all primers are listed from 5' to 3' extremities

### Sheet: Strains 
strain	relevant genotype	source or reference
MG1655	Wild type	Laboratory collection
DubiA	as MG1655 but DubiA::cat	this study
DubiB	ubiB::cat, cat gene insertion at NruI site (842pb)	this study
DubiC	MG1655+P1/ JW5713, LB kan selection	this study
DubiD	as MG1655 but DubiD::cat	this study
DubiE	as MG1655 but DubiE::Kan	(1)
DubiF	as MG1655 but DubiF::Kan	(1)
DubiG	MG1655+P1/ JW2226, LB kan selection	this study
DubiJ	as MG1655 but DubiJ::Kan	(2)
DubiK	as MG1655 but DubiK::Kan	(3)
DubiX	MG1655+P1/ JW2308, LB kan selection	this study
DubiI DubiH DubiF	ΔubiFc ΔubiHI::cat	(4)
DubiT	as MG1655 but DubiT::cat	this study
DubiU	keio collection, BW25113 DubiU::Kan	this study
DubiV	as MG1655 but DubiV::cat	this study
DubiCc	ubiC cured with pCP20	this study
DubiC DubiF	ΔubiCc +P1/ubiF	this study
ΔubiCFc	ubiCF cured with pCP20	this study
DubiC DubiF DubiU	ΔubiCFc +P1/ubiU	this study
DubiC DubiF DubiV	ΔubiCFc +P1/ubiV	this study
BW25113	lacIq rrnBT14 ΔlacZWJ16 hsdR514 ΔaraBADAH33 ΔrhaBADLD78	(5)
Dpnp	keio collection, BW25113 Dpnp::Kan	(6)
Dnlpl	keio collection, BW25113 Dnlpl::Kan	(6)
Ddead	keio collection, BW25113 Ddead::Kan	(6)
Dmtr	keio collection, BW25113 Dmtr::Kan	(6)
DyhbW	keio collection, BW25113 DyhbW::Kan	(6)
DyhbS	keio collection, BW25113 DyhbS::Kan	(6)
DrlhA	keio collection, BW25113 DrlhA::Kan	(6)
DyegQ	keio collection, BW25113 DyegQ::Kan	(6)
ME strains	MG1655 with various deletions D::Kan	National Bioresource Project
		https://shigen.nig.ac.jp/ecoli/strain/resource/longDeletion/list
References:
1. Hajj Chehade M, Loiseau L, Lombard M, Pecqueur L, Ismail A, Smadja M, et al. ubiI, a New Gene in Escherichia coli Coenzyme Q Biosynthesis, Is Involved in Aerobic C5-hydroxylation. J Biol Chem. 2013; 288: 20085-20092.
2. Aussel L, Loiseau L, Hajj Chehade M, Pocachard B, Fontecave M, Pierrel F, et al. ubiJ, a New Gene Required for Aerobic Growth and Proliferation in Macrophage, Is Involved in Coenzyme Q Biosynthesis in Escherichia coli and Salmonella enterica Serovar Typhimurium. J Bacteriol. 2014; 196: 70-79.
3. Loiseau L, Fyfe C, Aussel L, Hajj Chehade M, Hernandez SB, Faivre B, et al. The UbiK protein is an accessory factor necessary for bacterial ubiquinone (UQ) biosynthesis and forms a complex with the UQ biogenesis factor UbiJ. J Biol Chem. 2017; 292: 11937-11950.
4. Pelosi L, Ducluzeau AL, Loiseau L, Barras F, Schneider D, Junier I, et al. Evolution of Ubiquinone Biosynthesis: Multiple Proteobacterial Enzymes with Various Regioselectivities To Catalyze Three Contiguous Aromatic Hydroxylation Reactions. mSystems. 2016; 1: e00091-00016.
5. Datsenko KA, Wanner BL. One-step inactivation of chromosomal genes in Escherichia coli K-12 using PCR products. Proc Natl Acad Sci U S A. 2000; 97: 6640-6645.
6. Baba T, Ara T, Hasegawa M, Takai Y, Okumura Y, Baba M, et al. Construction of Escherichia coli K-12 in-frame, single-gene knockout mutants: the Keio collection. Mol Syst Biol. 2006; 2: 2006 0008.
