## Supplemental Table 4 for "Ubiquinone biosynthesis over the entire O_2_ range: characterization of a conserved, O_2_-independent pathway"

### Sheet: README
	Supplementary table containing the sequence Accession Numbers of the protein sequences used to build HMM profiles.
	Tables in sheets Version1 and Version2 respectively correspond to the 1st version and 2nd versions of the list of sequences included in our HMM profiles.
	The sequences with Ids as "fig|206672.9.peg.1709" were extracted from the supplementary data of Ravcheev et al., 2016, Frontiers in Microbiology: https://doi.org/10.3389/fmicb.2016.00128

### Sheet: Version1
SequenceIDs	GeneFamily
ABV84532.1	Coq7
ACJ01458.1	Coq7
ACK80750.1	Coq7
BAO28171	Coq7
CAM75846.1	Coq7
CCE77271.1	Coq7
EGD60244.1	Coq7
NP_249346.1	Coq7
NP_635869.1	Coq7
WP_003015834.1	Coq7
WP_003808447.1	Coq7
WP_006746924	Coq7
WP_007081201.1	Coq7
WP_007113310	Coq7
WP_008261282.1	Coq7
WP_008931150	Coq7
WP_009287679	Coq7
WP_010408913.1	Coq7
WP_011154908.1	Coq7
WP_011236356.1	Coq7
WP_011286413.1	Coq7
WP_011312675.1	Coq7
WP_011383942	Coq7
WP_011399181.1	Coq7
WP_011633566.1	Coq7
WP_011804133.1	Coq7
WP_011945219.1	Coq7
WP_012110542.1	Coq7
WP_012337783.1	Coq7
WP_012512309.1	Coq7
WP_012969418.1	Coq7
WP_013147126.1	Coq7
WP_013205072.1	Coq7
WP_013292416.1	Coq7
WP_013300890.1	Coq7
WP_013517699.1	Coq7
WP_013662219.1	Coq7
WP_014427025.1	Coq7
WP_014746694.1	Coq7
WP_014949273.1	Coq7
WP_015257227	Coq7
WP_015831387.1	Coq7
WP_018937367	Coq7
WP_018953732	Coq7
WP_019671918.1	Coq7
WP_020398157.1	Coq7
WP_021005800.1	Coq7
WP_050414815	Coq7
WP_064234681	Coq7
WP_066448859	Coq7
YP_428579.1	Coq7
BAO30344	MenA
KJS18774	MenA
KJS22006	MenA
KJS88111	MenA
KUO49434	MenA
KUO64682	MenA
WP_006748685	MenA
WP_007112655	MenA
WP_011460669	MenA
WP_011716715	MenA
WP_011789588	MenA
WP_011813971	MenA
WP_012549128	MenA
WP_013344514	MenA
WP_015258846	MenA
WP_015944966	MenA
WP_017756203	MenA
WP_019154950	MenA
WP_020913451	MenA
WP_022521686	MenA
WP_023626861	MenA
WP_028110787	MenA
WP_028772310	MenA
WP_028863566	MenA
WP_035387265	MenA
WP_035415435	MenA
WP_037564010	MenA
WP_041968021	MenA
WP_047887183	MenA
WP_055026087	MenA
WP_064235368	MenA
WP_068725839	MenA
YP_855066	MenA
ZP_07342375	MenA
ZP_08325133	MenA
ZP_09696476	MenA
fig|206672.9.peg.1709	MenA
fig|220668.9.peg.959	MenA
fig|224308.113.peg.3959	MenA
fig|226186.12.peg.2067	MenA
fig|257314.6.peg.1815	MenA
fig|272559.17.peg.3572	MenA
fig|295405.11.peg.3561	MenA
fig|324831.13.peg.1760	MenA
fig|334390.5.peg.1217	MenA
fig|349741.6.peg.1697	MenA
fig|362948.14.peg.1100	MenA
fig|364106.8.peg.4404	MenA
fig|386585.9.peg.5079	MenA
fig|387344.15.peg.1549	MenA
fig|391904.8.peg.2237	MenA
fig|398513.5.peg.1583	MenA
fig|409438.11.peg.4396	MenA
fig|411466.7.peg.992	MenA
fig|411476.11.peg.1053	MenA
fig|411477.4.peg.2834	MenA
fig|411479.10.peg.142	MenA
fig|411479.10.peg.1765	MenA
fig|411481.5.peg.692	MenA
fig|411901.7.peg.3568	MenA
fig|435590.9.peg.1705	MenA
fig|435591.13.peg.1540	MenA
fig|442563.4.peg.450	MenA
fig|449673.7.peg.2733	MenA
fig|450749.3.peg.1402	MenA
fig|457387.3.peg.1326	MenA
fig|457388.5.peg.2787	MenA
fig|457390.3.peg.3585	MenA
fig|457391.3.peg.4348	MenA
fig|457392.3.peg.2991	MenA
fig|457393.3.peg.2962	MenA
fig|457393.3.peg.3338	MenA
fig|457394.3.peg.4139	MenA
fig|457395.6.peg.4334	MenA
fig|457398.5.peg.2833	MenA
fig|457400.3.peg.2036	MenA
fig|457401.3.peg.4466	MenA
fig|457405.3.peg.1668	MenA
fig|457416.3.peg.1676	MenA
fig|457424.5.peg.3914	MenA
fig|469586.3.peg.3246	MenA
fig|469587.3.peg.3626	MenA
fig|469588.3.peg.1735	MenA
fig|469589.3.peg.1146	MenA
fig|469590.5.peg.3335	MenA
fig|469591.4.peg.2123	MenA
fig|469592.4.peg.2567	MenA
fig|469593.3.peg.4667	MenA
fig|469595.3.peg.4563	MenA
fig|469598.5.peg.4674	MenA
fig|469602.3.peg.1670	MenA
fig|469603.3.peg.1383	MenA
fig|469605.3.peg.1266	MenA
fig|469606.3.peg.717	MenA
fig|469608.3.peg.4886	MenA
fig|469610.4.peg.252	MenA
fig|469613.3.peg.4110	MenA
fig|469615.3.peg.558	MenA
fig|470145.6.peg.2627	MenA
fig|471870.8.peg.4691	MenA
fig|471874.6.peg.3326	MenA
fig|471881.3.peg.1142	MenA
fig|471881.3.peg.1144	MenA
fig|471881.3.peg.1145	MenA
fig|473819.7.peg.221	MenA
fig|483215.6.peg.1445	MenA
fig|483216.6.peg.319	MenA
fig|483217.6.peg.231	MenA
fig|484018.6.peg.3417	MenA
fig|491074.3.peg.1707	MenA
fig|491074.3.peg.2502	MenA
fig|491077.3.peg.1652	MenA
fig|500637.6.peg.491	MenA
fig|500637.6.peg.7164	MenA
fig|500638.3.peg.2921	MenA
fig|500639.8.peg.4107	MenA
fig|500640.5.peg.4618	MenA
fig|511145.12.peg.4048	MenA
fig|518634.7.peg.1486	MenA
fig|518635.7.peg.1318	MenA
fig|520999.6.peg.3300	MenA
fig|521000.6.peg.1707	MenA
fig|525278.3.peg.2031	MenA
fig|525278.3.peg.86	MenA
fig|525309.3.peg.1010	MenA
fig|525310.3.peg.101	MenA
fig|525318.3.peg.19	MenA
fig|525325.3.peg.1250	MenA
fig|525327.3.peg.278	MenA
fig|525338.3.peg.1657	MenA
fig|525338.3.peg.2342	MenA
fig|525341.3.peg.1221	MenA
fig|525364.3.peg.978	MenA
fig|525365.3.peg.1178	MenA
fig|525367.9.peg.627	MenA
fig|537006.5.peg.1125	MenA
fig|537006.5.peg.1126	MenA
fig|537011.5.peg.2484	MenA
fig|537011.5.peg.3102	MenA
fig|537012.5.peg.2837	MenA
fig|537012.5.peg.4917	MenA
fig|537937.5.peg.1190	MenA
fig|547042.5.peg.1543	MenA
fig|547043.8.peg.224	MenA
fig|548480.3.peg.661	MenA
fig|548485.3.peg.916	MenA
fig|556258.5.peg.3344	MenA
fig|556259.3.peg.3678	MenA
fig|556264.3.peg.1014	MenA
fig|557433.4.peg.1130	MenA
fig|557436.4.peg.1094	MenA
fig|561180.4.peg.1005	MenA
fig|563192.3.peg.466	MenA
fig|563192.3.peg.990	MenA
fig|563193.3.peg.2694	MenA
fig|565040.3.peg.1716	MenA
fig|565042.3.peg.1665	MenA
fig|566552.6.peg.1136	MenA
fig|575595.3.peg.1004	MenA
fig|585506.3.peg.985	MenA
fig|585517.3.peg.1506	MenA
fig|585543.3.peg.2496	MenA
fig|585543.3.peg.380	MenA
fig|585544.3.peg.31	MenA
fig|586220.3.peg.1341	MenA
fig|649754.3.peg.866	MenA
fig|657308.3.peg.3081	MenA
fig|657309.4.peg.126	MenA
fig|657310.3.peg.432	MenA
fig|665943.3.peg.2890	MenA
fig|665953.3.peg.1781	MenA
fig|702443.3.peg.1371	MenA
fig|702444.3.peg.4491	MenA
fig|702446.3.peg.265	MenA
fig|702447.3.peg.2771	MenA
fig|742725.3.peg.1308	MenA
fig|742821.3.peg.283	MenA
fig|749518.3.peg.1487	MenA
fig|762983.3.peg.89	MenA
fig|888832.3.peg.532	MenA
fig|99287.12.peg.4311	MenA
AAC43134.1	UbiA
BAO30922	UbiA
NP_273777.1	UbiA
WP_003014538.1	UbiA
WP_006746961	UbiA
WP_006913440.1	UbiA
WP_009869342	UbiA
WP_011035644.1	UbiA
WP_011286179.1	UbiA
WP_011310975.1	UbiA
WP_011630171	UbiA
WP_011715678	UbiA
WP_011787952	UbiA
WP_011813764	UbiA
WP_011813764.1	UbiA
WP_012636720	UbiA
WP_013066132.1	UbiA
WP_013294569.1	UbiA
WP_013299434.1	UbiA
WP_013347077	UbiA
WP_014365503.1	UbiA
WP_015257266	UbiA
WP_018948086	UbiA
WP_020914659	UbiA
WP_022521108	UbiA
WP_028107874	UbiA
WP_028117067	UbiA
WP_028773900	UbiA
WP_028862327	UbiA
WP_035414912	UbiA
WP_040479707	UbiA
WP_041536280.1	UbiA
WP_047887261	UbiA
WP_050417665	UbiA
WP_055023506	UbiA
WP_064232350	UbiA
WP_066449075	UbiA
YP_425663.1	UbiA
YP_854714	UbiA
ZP_09695356	UbiA
fig|364106.8.peg.4488	UbiA
fig|386585.9.peg.5246	UbiA
fig|409438.11.peg.4513	UbiA
fig|457400.3.peg.314	UbiA
fig|457401.3.peg.3312	UbiA
fig|469595.3.peg.4401	UbiA
fig|469598.5.peg.3324	UbiA
fig|469608.3.peg.4217	UbiA
fig|469613.3.peg.2740	UbiA
fig|471874.6.peg.3746	UbiA
fig|471881.3.peg.3331	UbiA
fig|500637.6.peg.2465	UbiA
fig|500637.6.peg.6923	UbiA
fig|500638.3.peg.116	UbiA
fig|500639.8.peg.2467	UbiA
fig|500640.5.peg.4409	UbiA
fig|511145.12.peg.4157	UbiA
fig|520999.6.peg.1468	UbiA
fig|521000.6.peg.17	UbiA
fig|556268.6.peg.2272	UbiA
fig|556269.4.peg.1008	UbiA
fig|575587.3.peg.376	UbiA
fig|658664.3.peg.2752	UbiA
fig|99287.12.peg.4454	UbiA
651698570	UbiE
AAA67628.1	UbiE
ABK45977.1	UbiE
ABU69565.1	UbiE
ABX14262.1	UbiE
ACT48721.1	UbiE
ADL56890.1	UbiE
BAO31380	UbiE
CAH14123.1	UbiE
CAL62970.1	UbiE
CBV43655.2	UbiE
EEV87357.1	UbiE
EGI73491.1	UbiE
KJS21291	UbiE
KJS83741	UbiE
KUO50652	UbiE
KUO64837	UbiE
NP_273785.1	UbiE
WP_003014645.1	UbiE
WP_005813012	UbiE
WP_006746483	UbiE
WP_006914911.1	UbiE
WP_007113853	UbiE
WP_008810370	UbiE
WP_008930785	UbiE
WP_011000422.1	UbiE
WP_011038581.1	UbiE
WP_011289837.1	UbiE
WP_011310728.1	UbiE
WP_011624280	UbiE
WP_011790902	UbiE
WP_011814003	UbiE
WP_011814003.1	UbiE
WP_012112517.1	UbiE
WP_012153071.1	UbiE
WP_012551397	UbiE
WP_013069227.1	UbiE
WP_013294792.1	UbiE
WP_013299972.1	UbiE
WP_013347046	UbiE
WP_015256960	UbiE
WP_015944361	UbiE
WP_017755586	UbiE
WP_019154303	UbiE
WP_019615992	UbiE
WP_020910663	UbiE
WP_022522103	UbiE
WP_023627537	UbiE
WP_028107848	UbiE
WP_028111393	UbiE
WP_028116166	UbiE
WP_028772792	UbiE
WP_041965669	UbiE
WP_047887314	UbiE
WP_052079835	UbiE
WP_055023560	UbiE
WP_064234141	UbiE
WP_068727494	UbiE
YP_002348658.1	UbiE
YP_428879.1	UbiE
YP_857645	UbiE
ZP_08322987	UbiE
fig|220668.9.peg.2859	UbiE
fig|224308.113.peg.2350	UbiE
fig|226186.12.peg.4284	UbiE
fig|257314.6.peg.57	UbiE
fig|272559.17.peg.829	UbiE
fig|295405.11.peg.920	UbiE
fig|324831.13.peg.50	UbiE
fig|334390.5.peg.1192	UbiE
fig|349741.6.peg.56	UbiE
fig|364106.8.peg.4310	UbiE
fig|386585.9.peg.4972	UbiE
fig|387344.15.peg.1825	UbiE
fig|409438.11.peg.4293	UbiE
fig|411464.8.peg.2322	UbiE
fig|411466.7.peg.1009	UbiE
fig|411476.11.peg.4304	UbiE
fig|411477.4.peg.1176	UbiE
fig|411479.10.peg.74	UbiE
fig|411486.3.peg.3611	UbiE
fig|411901.7.peg.1696	UbiE
fig|435590.9.peg.2623	UbiE
fig|435591.13.peg.1974	UbiE
fig|449673.7.peg.3185	UbiE
fig|449673.7.peg.624	UbiE
fig|450749.3.peg.1350	UbiE
fig|457387.3.peg.4860	UbiE
fig|457388.5.peg.2061	UbiE
fig|457390.3.peg.4380	UbiE
fig|457391.3.peg.528	UbiE
fig|457392.3.peg.273	UbiE
fig|457393.3.peg.3299	UbiE
fig|457394.3.peg.2526	UbiE
fig|457395.6.peg.1730	UbiE
fig|457398.5.peg.1184	UbiE
fig|457400.3.peg.1899	UbiE
fig|457401.3.peg.4617	UbiE
fig|457405.3.peg.1667	UbiE
fig|457416.3.peg.1739	UbiE
fig|457424.5.peg.1816	UbiE
fig|469586.3.peg.2190	UbiE
fig|469587.3.peg.2173	UbiE
fig|469588.3.peg.3512	UbiE
fig|469589.3.peg.2537	UbiE
fig|469590.5.peg.1896	UbiE
fig|469591.4.peg.1932	UbiE
fig|469592.4.peg.2316	UbiE
fig|469593.3.peg.3122	UbiE
fig|469595.3.peg.4660	UbiE
fig|469598.5.peg.4813	UbiE
fig|469602.3.peg.1669	UbiE
fig|469603.3.peg.1384	UbiE
fig|469604.7.peg.1238	UbiE
fig|469605.3.peg.1267	UbiE
fig|469606.3.peg.718	UbiE
fig|469608.3.peg.4964	UbiE
fig|469610.4.peg.291	UbiE
fig|469613.3.peg.4222	UbiE
fig|469615.3.peg.559	UbiE
fig|470145.6.peg.29	UbiE
fig|471870.8.peg.4137	UbiE
fig|471874.6.peg.3362	UbiE
fig|471881.3.peg.2533	UbiE
fig|483215.6.peg.3828	UbiE
fig|483216.6.peg.1610	UbiE
fig|483217.6.peg.3767	UbiE
fig|484018.6.peg.2373	UbiE
fig|491077.3.peg.1651	UbiE
fig|500635.8.peg.1099	UbiE
fig|500637.6.peg.2588	UbiE
fig|500637.6.peg.6800	UbiE
fig|500638.3.peg.2880	UbiE
fig|500639.8.peg.4197	UbiE
fig|500640.5.peg.4559	UbiE
fig|511145.12.peg.3949	UbiE
fig|520999.6.peg.1258	UbiE
fig|521000.6.peg.2686	UbiE
fig|525309.3.peg.8	UbiE
fig|525310.3.peg.102	UbiE
fig|525318.3.peg.20	UbiE
fig|525325.3.peg.1274	UbiE
fig|525327.3.peg.279	UbiE
fig|525338.3.peg.483	UbiE
fig|525341.3.peg.1223	UbiE
fig|525367.9.peg.1713	UbiE
fig|537006.5.peg.1620	UbiE
fig|537011.5.peg.3559	UbiE
fig|537011.5.peg.60	UbiE
fig|537012.5.peg.2883	UbiE
fig|537970.9.peg.1263	UbiE
fig|537971.5.peg.1281	UbiE
fig|537972.5.peg.1612	UbiE
fig|547042.5.peg.1242	UbiE
fig|548485.3.peg.919	UbiE
fig|556258.5.peg.1732	UbiE
fig|556259.3.peg.1273	UbiE
fig|556264.3.peg.1015	UbiE
fig|556267.4.peg.693	UbiE
fig|556268.6.peg.2439	UbiE
fig|556269.4.peg.1103	UbiE
fig|557433.4.peg.1127	UbiE
fig|557436.4.peg.1091	UbiE
fig|563192.3.peg.1623	UbiE
fig|563193.3.peg.3186	UbiE
fig|575587.3.peg.2407	UbiE
fig|575595.3.peg.1006	UbiE
fig|585517.3.peg.1503	UbiE
fig|585543.3.peg.342	UbiE
fig|585544.3.peg.2684	UbiE
fig|586220.3.peg.1118	UbiE
fig|613026.4.peg.1206	UbiE
fig|649754.3.peg.1577	UbiE
fig|657308.3.peg.1144	UbiE
fig|657309.4.peg.2145	UbiE
fig|657316.3.peg.1472	UbiE
fig|658664.3.peg.1435	UbiE
fig|665943.3.peg.1114	UbiE
fig|665953.3.peg.1644	UbiE
fig|702443.3.peg.888	UbiE
fig|702444.3.peg.3295	UbiE
fig|702446.3.peg.3891	UbiE
fig|702447.3.peg.1747	UbiE
fig|742725.3.peg.1246	UbiE
fig|742821.3.peg.1797	UbiE
fig|864566.3.peg.1252	UbiE
fig|888826.3.peg.699	UbiE
fig|888832.3.peg.1983	UbiE
fig|99287.12.peg.4189	UbiE
EAR59540.1	UbiF
NP_415195.1	UbiF
WP_005609181.1	UbiF
WP_006748026	UbiF
WP_007111537	UbiF
WP_008931134	UbiF
WP_009870421	UbiF
WP_011394734.1	UbiF
WP_011627983	UbiF
WP_011716127	UbiF
WP_011716127.1	UbiF
WP_011788425	UbiF
WP_011815011	UbiF
WP_011815011.1	UbiF
WP_012549761	UbiF
WP_012639311	UbiF
WP_012705998.1	UbiF
WP_013346348	UbiF
WP_014948995.1	UbiF
WP_015257887	UbiF
WP_015465742.1	UbiF
WP_018950279	UbiF
WP_020913922	UbiF
WP_022520026	UbiF
WP_028110465	UbiF
WP_028114117	UbiF
WP_028116355	UbiF
WP_028864371	UbiF
WP_047886744	UbiF
WP_050414492	UbiF
WP_051484772	UbiF
WP_055025754	UbiF
WP_066445978	UbiF
YP_857731	UbiF
YP_857731.1	UbiF
ZP_08324277	UbiF
fig|364106.8.peg.3264	UbiF
fig|364106.8.peg.762	UbiF
fig|386585.9.peg.814	UbiF
fig|409438.11.peg.3340	UbiF
fig|409438.11.peg.856	UbiF
fig|457400.3.peg.1254	UbiF
fig|457401.3.peg.1846	UbiF
fig|469595.3.peg.1317	UbiF
fig|469595.3.peg.2729	UbiF
fig|469598.5.peg.345	UbiF
fig|469608.3.peg.1788	UbiF
fig|469608.3.peg.3270	UbiF
fig|469613.3.peg.354	UbiF
fig|471874.6.peg.2469	UbiF
fig|471874.6.peg.745	UbiF
fig|471881.3.peg.4627	UbiF
fig|471881.3.peg.694	UbiF
fig|471881.3.peg.695	UbiF
fig|500637.6.peg.2178	UbiF
fig|500637.6.peg.2649	UbiF
fig|500637.6.peg.4585	UbiF
fig|500637.6.peg.6188	UbiF
fig|500638.3.peg.1786	UbiF
fig|500638.3.peg.464	UbiF
fig|500639.8.peg.2206	UbiF
fig|500639.8.peg.3466	UbiF
fig|500640.5.peg.3172	UbiF
fig|500640.5.peg.4309	UbiF
fig|511145.12.peg.696	UbiF
fig|520999.6.peg.3724	UbiF
fig|520999.6.peg.982	UbiF
fig|521000.6.peg.2966	UbiF
fig|521000.6.peg.481	UbiF
fig|575587.3.peg.338	UbiF
fig|658664.3.peg.4465	UbiF
fig|99287.12.peg.3238	UbiF
fig|99287.12.peg.708	UbiF
BAO29789	UbiG
NP_416735.1	UbiG
WP_002221694.1	UbiG
WP_003017055.1	UbiG
WP_006747328	UbiG
WP_006747434	UbiG
WP_006913491.1	UbiG
WP_009870092	UbiG
WP_011037413.1	UbiG
WP_011286992.1	UbiG
WP_011311458.1	UbiG
WP_011388500.1	UbiG
WP_011628659	UbiG
WP_011716966	UbiG
WP_011789267	UbiG
WP_011813384	UbiG
WP_011813384.1	UbiG
WP_012110654.1	UbiG
WP_012153012.1	UbiG
WP_012550362	UbiG
WP_013065957.1	UbiG
WP_013293269.1	UbiG
WP_013301565.1	UbiG
WP_013345453	UbiG
WP_015258324	UbiG
WP_018949371	UbiG
WP_018952564	UbiG
WP_020912580	UbiG
WP_022523481	UbiG
WP_028108381	UbiG
WP_028112700	UbiG
WP_028112733	UbiG
WP_028115486	UbiG
WP_028773414	UbiG
WP_028863379	UbiG
WP_035385070	UbiG
WP_040481238	UbiG
WP_047883343	UbiG
WP_050417175	UbiG
WP_051484453	UbiG
WP_055024619	UbiG
WP_064232814	UbiG
WP_066448031	UbiG
YP_854606	UbiG
ZP_08322668	UbiG
ZP_09695514	UbiG
fig|364106.8.peg.2540	UbiG
fig|386585.9.peg.3249	UbiG
fig|409438.11.peg.2651	UbiG
fig|457401.3.peg.1649	UbiG
fig|469595.3.peg.667	UbiG
fig|469598.5.peg.2824	UbiG
fig|469608.3.peg.1017	UbiG
fig|469613.3.peg.901	UbiG
fig|471874.6.peg.2227	UbiG
fig|471881.3.peg.295	UbiG
fig|500637.6.peg.1719	UbiG
fig|500637.6.peg.5815	UbiG
fig|500638.3.peg.1483	UbiG
fig|500639.8.peg.72	UbiG
fig|500640.5.peg.2383	UbiG
fig|511145.12.peg.2321	UbiG
fig|520999.6.peg.3105	UbiG
fig|521000.6.peg.2252	UbiG
fig|556268.6.peg.2649	UbiG
fig|556269.4.peg.76	UbiG
fig|575587.3.peg.2844	UbiG
fig|658664.3.peg.2462	UbiG
fig|99287.12.peg.2409	UbiG
ACK78396.1	UbiH
BAO28036	UbiH
EAR61114.1	UbiH
EFV95960.1	UbiH
EIL91924.1	UbiH
EKF83221.1	UbiH
ERJ20799.1	UbiH
NP_253910.1	UbiH
NP_417383.1	UbiH
NP_636189.1	UbiH
WP_000132411.1	UbiH
WP_003015223.1	UbiH
WP_003814217.1	UbiH
WP_004084429.1	UbiH
WP_005619006.1	UbiH
WP_007112158	UbiH
WP_008931135	UbiH
WP_011236457.1	UbiH
WP_011289388.1	UbiH
WP_011312845.1	UbiH
WP_011395027.1	UbiH
WP_011630276	UbiH
WP_011634282.1	UbiH
WP_011718290	UbiH
WP_011718290.1	UbiH
WP_011788109	UbiH
WP_011813984	UbiH
WP_011813984.1	UbiH
WP_011945283.1	UbiH
WP_012510105.1	UbiH
WP_012551010	UbiH
WP_012972075.1	UbiH
WP_013147299.1	UbiH
WP_013206950.1	UbiH
WP_013292129.1	UbiH
WP_013344147	UbiH
WP_014430665.1	UbiH
WP_014950376.1	UbiH
WP_015257886	UbiH
WP_015465961.1	UbiH
WP_015831538.1	UbiH
WP_018950278	UbiH
WP_018954873	UbiH
WP_019673300.1	UbiH
WP_020911095	UbiH
WP_022521008	UbiH
WP_028117755	UbiH
WP_028771469	UbiH
WP_028865009	UbiH
WP_041483793	UbiH
WP_047886905	UbiH
WP_050414694	UbiH
WP_055022740	UbiH
WP_064232446	UbiH
WP_066445981	UbiH
YP_856252	UbiH
YP_856252.1	UbiH
fig|364106.8.peg.3265	UbiH
fig|386585.9.peg.3943	UbiH
fig|409438.11.peg.3341	UbiH
fig|457400.3.peg.1255	UbiH
fig|457401.3.peg.2631	UbiH
fig|469595.3.peg.2730	UbiH
fig|469598.5.peg.1608	UbiH
fig|469608.3.peg.3271	UbiH
fig|469613.3.peg.3147	UbiH
fig|471874.6.peg.2470	UbiH
fig|471881.3.peg.696	UbiH
fig|471881.3.peg.697	UbiH
fig|500637.6.peg.2177	UbiH
fig|500637.6.peg.6189	UbiH
fig|500638.3.peg.465	UbiH
fig|500639.8.peg.3467	UbiH
fig|500640.5.peg.4310	UbiH
fig|511145.12.peg.3002	UbiH
fig|520999.6.peg.981	UbiH
fig|521000.6.peg.480	UbiH
fig|575587.3.peg.337	UbiH
fig|658664.3.peg.1381	UbiH
fig|99287.12.peg.3239	UbiH
ACK78157.1	UbiI
BAO28597	UbiI
EAR61113.1	UbiI
EFV93749.1	UbiI
EIL91923.1	UbiI
EKF83694.1	UbiI
ERJ20798.1	UbiI
NP_253908.1	UbiI
NP_417382.1	UbiI
NP_636190.1	UbiI
WP_000983782.1	UbiI
WP_003015224.1	UbiI
WP_003815378.1	UbiI
WP_004084431.1	UbiI
WP_011238131.1	UbiI
WP_011289235.1	UbiI
WP_011312844.1	UbiI
WP_011395028.1	UbiI
WP_011630277	UbiI
WP_011634736.1	UbiI
WP_011718289	UbiI
WP_011718289.1	UbiI
WP_011788110	UbiI
WP_011806715.1	UbiI
WP_011813985	UbiI
WP_011813985.1	UbiI
WP_011945284.1	UbiI
WP_012262784.1	UbiI
WP_012510106.1	UbiI
WP_012551009	UbiI
WP_012972076.1	UbiI
WP_013124173.1	UbiI
WP_013147300.1	UbiI
WP_013205035.1	UbiI
WP_013294578.1	UbiI
WP_013344148	UbiI
WP_013520446.1	UbiI
WP_013659887.1	UbiI
WP_014430352.1	UbiI
WP_014950375.1	UbiI
WP_015465960.1	UbiI
WP_015831539.1	UbiI
WP_018025923.1	UbiI
WP_019673301.1	UbiI
WP_020911096	UbiI
WP_021012506.1	UbiI
WP_022521007	UbiI
WP_023951696.1	UbiI
WP_028109191	UbiI
WP_028114257	UbiI
WP_028117754	UbiI
WP_028771468	UbiI
WP_037027840	UbiI
WP_047886906	UbiI
WP_055022590	UbiI
WP_064232447	UbiI
YP_856253	UbiI
YP_856253.1	UbiI
ABL70757.1	UbiL
ABL72008.1	UbiL
ACJ00155.1	UbiL
ADM08903.1	UbiL
AFK54975.1	UbiL
AFW01024.1	UbiL
CAM74183.1	UbiL
EFH13112.1	UbiL
EGD57818.1	UbiL
WP_006013756.1	UbiL
WP_007437056.1	UbiL
WP_008260365.1	UbiL
WP_010410420.1	UbiL
WP_011154692.1	UbiL
WP_012110202.1	UbiL
WP_013066967.1	UbiL
WP_013069027.1	UbiL
WP_019858090.1	UbiL
WP_019861993.1	UbiL
WP_020398587.1	UbiL
WP_020590378.1	UbiL
WP_020592522.1	UbiL
WP_041404768.1	UbiL
YP_428788.1	UbiL
ACI98597.1	UbiM
AFK54292.1	UbiM
AFW01459.1	UbiM
EAR59978.1	UbiM
EFG30291.2	UbiM
EFH10994.1	UbiM
EFM05404.1	UbiM
EGC16894.1	UbiM
EGD59198.1	UbiM
EHM01564.1	UbiM
EIL92972.1	UbiM
EKF82976.1	UbiM
ETA83905.1	UbiM
NP_637995.1	UbiM
WP_004150679.1	UbiM
WP_005674913.1	UbiM
WP_008263583.1	UbiM
WP_010412178.1	UbiM
WP_011803522.1	UbiM
WP_012031324.1	UbiM
WP_012777491.1	UbiM
WP_013121880.1	UbiM
WP_013148603.1	UbiM
WP_013517013.1	UbiM
WP_014111363.1	UbiM
WP_014428639.1	UbiM
WP_018025500.1	UbiM
WP_019672444.1	UbiM
WP_019856453.1	UbiM
WP_021003848.1	UbiM
WP_023949944.1	UbiM
WP_040389386.1	UbiM
AQM06673.1	YhbT
KGJ89883.1	YhbT
NP_417626.1	YhbT
WP_003742126.1	YhbT
WP_011930751	YhbT
WP_012970602.1	YhbT
WP_013028720.1	YhbT
WP_013393610.1	YhbT
WP_013635119	YhbT
WP_014236070.1	YhbT
WP_014990087	YhbT
WP_023514985	YhbT
WP_063095003	YhbT
WP_064336323.1	YhbT
WP_075787495	YhbT
WP_082737365	YhbT
WP_083536783	YhbT
AAM84294.1	YhbU
AAU49709.1	YhbU
AAZ44868.1	YhbU
AAZ64408.1	YhbU
AAZ98139.1	YhbU
ABM20172.1	YhbU
ABM61810.1	YhbU
ABU72335.1	YhbU
ACD27247.1	YhbU
ACH84546.1	YhbU
ACM34008.1	YhbU
ACV27111.1	YhbU
ACV34325.1	YhbU
ADC62004.1	YhbU
ADE10823.1	YhbU
ADZ68988.1	YhbU
AEA99997.1	YhbU
AEB50420.1	YhbU
AEB58438.1	YhbU
AQP36803.1	YhbU
CAL61836.1	YhbU
CAP43437.1	YhbU
EDK29307.1	YhbU
EDX80328.1	YhbU
EEG10385.1	YhbU
EET45496.1	YhbU
EFV96197.1	YhbU
EGC16294.1	YhbU
EGJ10760.1	YhbU
NP_252602.1	YhbU
NP_417627.1	YhbU
NP_716872.1	YhbU
WP_003742124.1	YhbU
WP_004692455.1	YhbU
WP_011042951.1	YhbU
WP_011338244.1	YhbU
WP_011390278.1	YhbU
WP_011644338.1	YhbU
WP_012970280.1	YhbU
WP_013028722.1	YhbU
WP_013651312.1	YhbU
WP_013934485.1	YhbU
WP_014236068.1	YhbU
WP_023080469.1	YhbU
WP_041921508.1	YhbU
WP_063951838.1	YhbU
WP_064336324.1	YhbU
WP_065240971.1	YhbU
AAM84293.1	YhbV
AAZ44867.1	YhbV
AAZ64407.1	YhbV
AAZ98138.1	YhbV
ABM20171.1	YhbV
ABM61809.1	YhbV
ABU72336.1	YhbV
ACD29748.1	YhbV
ACH84545.1	YhbV
ACM34009.1	YhbV
ACV27112.1	YhbV
ACV34326.1	YhbV
ADC62005.1	YhbV
ADE10822.1	YhbV
ADZ68987.1	YhbV
AEA99998.1	YhbV
AEB50421.1	YhbV
AEB58439.1	YhbV
CAL61835.1	YhbV
CAP43436.1	YhbV
EDK29308.1	YhbV
EDX80788.1	YhbV
EEG10384.1	YhbV
EET45495.1	YhbV
EFV96196.1	YhbV
EGC16295.1	YhbV
EGJ10761.1	YhbV
NP_252601.1	YhbV
NP_417628.2	YhbV
NP_716871.1	YhbV
OUR76039.1	YhbV
WP_002720628.1	YhbV
WP_003742125.1	YhbV
WP_004687457.1	YhbV
WP_011390277.1	YhbV
WP_011644339.1	YhbV
WP_012970281.1	YhbV
WP_013028721.1	YhbV
WP_013651311.1	YhbV
WP_014236069.1	YhbV
WP_014500953.1	YhbV
WP_015596804.1	YhbV
WP_016650852.1	YhbV
WP_064336325.1	YhbV
WP_064525392.1	YhbV
WP_065240972.1	YhbV
WP_088720917.1	YhbV
YP_102409.1	YhbV

### Sheet: Version2
SequenceIDs	GeneFamily
AJM92010.1	AlloFMO_1
NP_252879.1	AlloFMO_1
WP_000684146.1	AlloFMO_1
WP_000845444.1	AlloFMO_1
WP_003932999.1	AlloFMO_1
WP_005243625.1	AlloFMO_1
WP_010898012.1	AlloFMO_1
WP_010910145.1	AlloFMO_1
WP_010915402.1	AlloFMO_1
WP_011315405.1	AlloFMO_1
WP_011465583.1	AlloFMO_1
WP_011663730.1	AlloFMO_1
WP_012178557.1	AlloFMO_1
WP_012408708.1	AlloFMO_1
WP_012959193.1	AlloFMO_1
WP_013003902.1	AlloFMO_1
WP_013166832.1	AlloFMO_1
WP_013286862.1	AlloFMO_1
WP_013312048.1	AlloFMO_1
WP_013376789.1	AlloFMO_1
WP_013614249.1	AlloFMO_1
WP_013797371.1	AlloFMO_1
WP_013920611.1	AlloFMO_1
WP_013945953.1	AlloFMO_1
WP_014058596.1	AlloFMO_1
WP_014361266.1	AlloFMO_1
WP_014449039.1	AlloFMO_1
WP_014644504.1	AlloFMO_1
WP_014644807.1	AlloFMO_1
WP_015104539.1	AlloFMO_1
WP_015576407.1	AlloFMO_1
WP_015803117.1	AlloFMO_1
WP_015811731.1	AlloFMO_1
WP_017361552.1	AlloFMO_1
WP_019382410.1	AlloFMO_1
WP_020935136.1	AlloFMO_1
WP_020939966.1	AlloFMO_1
WP_021196588.1	AlloFMO_1
WP_024097777.1	AlloFMO_1
WP_025313243.1	AlloFMO_1
WP_025361003.1	AlloFMO_1
WP_038346655.1	AlloFMO_1
WP_038480433.1	AlloFMO_1
WP_043298618.1	AlloFMO_1
WP_044522332.1	AlloFMO_1
WP_045471871.1	AlloFMO_1
WP_045490098.1	AlloFMO_1
WP_046725205.1	AlloFMO_1
WP_049833661.1	AlloFMO_1
WP_053230366.1	AlloFMO_1
WP_053450475.1	AlloFMO_1
WP_054580953.1	AlloFMO_1
WP_055045124.1	AlloFMO_1
WP_058386943.1	AlloFMO_1
WP_058899542.1	AlloFMO_1
WP_060829510.1	AlloFMO_1
WP_061532051.1	AlloFMO_1
WP_062219045.1	AlloFMO_1
WP_062487008.1	AlloFMO_1
WP_064330434.1	AlloFMO_1
WP_064732211.1	AlloFMO_1
WP_067316387.1	AlloFMO_1
WP_068456521.1	AlloFMO_1
WP_068796122.1	AlloFMO_1
WP_068838049.1	AlloFMO_1
WP_070389541.1	AlloFMO_1
YP_036316.1	AlloFMO_1
WP_012694326.1	AlloFMO_2
WP_013178670.1	AlloFMO_2
WP_013585671.1	AlloFMO_2
WP_014921938.1	AlloFMO_2
WP_015937131.1	AlloFMO_2
WP_045527818.1	AlloFMO_2
WP_047120933.1	AlloFMO_2
WP_053546922.1	AlloFMO_2
WP_058932456.1	AlloFMO_2
WP_062290856.1	AlloFMO_2
WP_066282246.1	AlloFMO_2
WP_066597183.1	AlloFMO_2
WP_067228445.1	AlloFMO_2
WP_067882611.1	AlloFMO_2
WP_069951751.1	AlloFMO_2
WP_002441165.1	AlloFMO_3
WP_002610106.1	AlloFMO_3
WP_005237913.1	AlloFMO_3
WP_009517390.1	AlloFMO_3
WP_010925977.1	AlloFMO_3
WP_011145742.1	AlloFMO_3
WP_011548686.1	AlloFMO_3
WP_011594777.1	AlloFMO_3
WP_011604542.1	AlloFMO_3
WP_011767403.1	AlloFMO_3
WP_012110448.1	AlloFMO_3
WP_012653808.1	AlloFMO_3
WP_012999370.1	AlloFMO_3
WP_013092485.1	AlloFMO_3
WP_013426463.1	AlloFMO_3
WP_013791148.1	AlloFMO_3
WP_013807657.1	AlloFMO_3
WP_014058405.1	AlloFMO_3
WP_014378471.1	AlloFMO_3
WP_014397312.1	AlloFMO_3
WP_014876119.1	AlloFMO_3
WP_014972341.1	AlloFMO_3
WP_014984622.1	AlloFMO_3
WP_015349994.1	AlloFMO_3
WP_015795041.1	AlloFMO_3
WP_015834390.1	AlloFMO_3
WP_018894398.1	AlloFMO_3
WP_020821602.1	AlloFMO_3
WP_021471209.1	AlloFMO_3
WP_022539173.1	AlloFMO_3
WP_023650531.1	AlloFMO_3
WP_024075454.1	AlloFMO_3
WP_025351366.1	AlloFMO_3
WP_025358949.1	AlloFMO_3
WP_025418321.1	AlloFMO_3
WP_035204777.1	AlloFMO_3
WP_035563446.1	AlloFMO_3
WP_036391799.1	AlloFMO_3
WP_038424635.1	AlloFMO_3
WP_038801769.1	AlloFMO_3
WP_042458405.1	AlloFMO_3
WP_046239847.1	AlloFMO_3
WP_046380264.1	AlloFMO_3
WP_047859132.1	AlloFMO_3
WP_049763632.1	AlloFMO_3
WP_049771190.1	AlloFMO_3
WP_052118688.1	AlloFMO_3
WP_058934382.1	AlloFMO_3
WP_059182618.1	AlloFMO_3
WP_060591003.1	AlloFMO_3
WP_062098776.1	AlloFMO_3
WP_062098795.1	AlloFMO_3
WP_063992411.1	AlloFMO_3
WP_064732493.1	AlloFMO_3
WP_065920697.1	AlloFMO_3
WP_066333328.1	AlloFMO_3
WP_066357702.1	AlloFMO_3
WP_066445799.1	AlloFMO_3
WP_067202424.1	AlloFMO_3
WP_067731767.1	AlloFMO_3
WP_067861850.1	AlloFMO_3
WP_067970273.1	AlloFMO_3
WP_068613306.1	AlloFMO_3
WP_069221460.1	AlloFMO_3
WP_069239809.1	AlloFMO_3
WP_069247402.1	AlloFMO_3
WP_069778282.1	AlloFMO_3
WP_070389739.1	AlloFMO_3
YP_886824.1	AlloFMO_3
WP_002616652.1	AlloFMO_4
WP_003625219.1	AlloFMO_4
WP_003634594.1	AlloFMO_4
WP_003932338.1	AlloFMO_4
WP_005313938.1	AlloFMO_4
WP_006203090.1	AlloFMO_4
WP_008737870.1	AlloFMO_4
WP_008740594.1	AlloFMO_4
WP_009328569.1	AlloFMO_4
WP_009515667.1	AlloFMO_4
WP_009945019.1	AlloFMO_4
WP_010911995.1	AlloFMO_4
WP_010982350.1	AlloFMO_4
WP_011456888.1	AlloFMO_4
WP_011468931.1	AlloFMO_4
WP_011469955.1	AlloFMO_4
WP_011558951.1	AlloFMO_4
WP_011562669.1	AlloFMO_4
WP_011656253.1	AlloFMO_4
WP_011830857.1	AlloFMO_4
WP_011905074.1	AlloFMO_4
WP_012169267.1	AlloFMO_4
WP_012372072.1	AlloFMO_4
WP_012685872.1	AlloFMO_4
WP_012688837.1	AlloFMO_4
WP_012725460.1	AlloFMO_4
WP_012726119.1	AlloFMO_4
WP_012786539.1	AlloFMO_4
WP_012787532.1	AlloFMO_4
WP_012787545.1	AlloFMO_4
WP_012828087.1	AlloFMO_4
WP_012828185.1	AlloFMO_4
WP_012850552.1	AlloFMO_4
WP_012917729.1	AlloFMO_4
WP_012948671.1	AlloFMO_4
WP_013003885.1	AlloFMO_4
WP_013016033.1	AlloFMO_4
WP_013016947.1	AlloFMO_4
WP_013018656.1	AlloFMO_4
WP_013083699.1	AlloFMO_4
WP_013168870.1	AlloFMO_4
WP_013283280.1	AlloFMO_4
WP_013322305.1	AlloFMO_4
WP_013555512.1	AlloFMO_4
WP_013585784.1	AlloFMO_4
WP_013594336.1	AlloFMO_4
WP_013672287.1	AlloFMO_4
WP_013678596.1	AlloFMO_4
WP_013914885.1	AlloFMO_4
WP_013943622.1	AlloFMO_4
WP_014137062.1	AlloFMO_4
WP_014138978.1	AlloFMO_4
WP_014144484.1	AlloFMO_4
WP_014177269.1	AlloFMO_4
WP_014209665.1	AlloFMO_4
WP_014211067.1	AlloFMO_4
WP_014394139.1	AlloFMO_4
WP_014626822.1	AlloFMO_4
WP_014642769.1	AlloFMO_4
WP_014642822.1	AlloFMO_4
WP_014669816.1	AlloFMO_4
WP_014688266.1	AlloFMO_4
WP_014693382.1	AlloFMO_4
WP_014784429.1	AlloFMO_4
WP_014995669.1	AlloFMO_4
WP_015122360.1	AlloFMO_4
WP_015189862.1	AlloFMO_4
WP_015305809.1	AlloFMO_4
WP_015307208.1	AlloFMO_4
WP_015307718.1	AlloFMO_4
WP_015577590.1	AlloFMO_4
WP_015586111.1	AlloFMO_4
WP_015618308.1	AlloFMO_4
WP_015622517.1	AlloFMO_4
WP_015735415.1	AlloFMO_4
WP_015801983.1	AlloFMO_4
WP_015803513.1	AlloFMO_4
WP_015823315.1	AlloFMO_4
WP_016346906.1	AlloFMO_4
WP_016578939.1	AlloFMO_4
WP_017339701.1	AlloFMO_4
WP_020939986.1	AlloFMO_4
WP_023361274.1	AlloFMO_4
WP_023560472.1	AlloFMO_4
WP_025275418.1	AlloFMO_4
WP_025347551.1	AlloFMO_4
WP_025349711.1	AlloFMO_4
WP_025353221.1	AlloFMO_4
WP_025355619.1	AlloFMO_4
WP_025359225.1	AlloFMO_4
WP_025361011.1	AlloFMO_4
WP_025361750.1	AlloFMO_4
WP_025361763.1	AlloFMO_4
WP_025384699.1	AlloFMO_4
WP_025416126.1	AlloFMO_4
WP_025424471.1	AlloFMO_4
WP_030108874.1	AlloFMO_4
WP_034789577.1	AlloFMO_4
WP_034901702.1	AlloFMO_4
WP_035992635.1	AlloFMO_4
WP_038511325.1	AlloFMO_4
WP_039635144.1	AlloFMO_4
WP_040102353.1	AlloFMO_4
WP_040130014.1	AlloFMO_4
WP_040246653.1	AlloFMO_4
WP_040954704.1	AlloFMO_4
WP_041475948.1	AlloFMO_4
WP_041732622.1	AlloFMO_4
WP_041829812.1	AlloFMO_4
WP_043079192.1	AlloFMO_4
WP_043471480.1	AlloFMO_4
WP_045096787.1	AlloFMO_4
WP_045105100.1	AlloFMO_4
WP_045680121.1	AlloFMO_4
WP_046217225.1	AlloFMO_4
WP_046790901.1	AlloFMO_4
WP_046926335.1	AlloFMO_4
WP_046961693.1	AlloFMO_4
WP_047738576.1	AlloFMO_4
WP_047825228.1	AlloFMO_4
WP_047933050.1	AlloFMO_4
WP_047935565.1	AlloFMO_4
WP_049759011.1	AlloFMO_4
WP_049773034.1	AlloFMO_4
WP_049876126.1	AlloFMO_4
WP_051453691.1	AlloFMO_4
WP_052413719.1	AlloFMO_4
WP_052482486.1	AlloFMO_4
WP_052482507.1	AlloFMO_4
WP_052675162.1	AlloFMO_4
WP_052679398.1	AlloFMO_4
WP_052695816.1	AlloFMO_4
WP_052705701.1	AlloFMO_4
WP_053238355.1	AlloFMO_4
WP_054012799.1	AlloFMO_4
WP_054135888.1	AlloFMO_4
WP_054292253.1	AlloFMO_4
WP_054413306.1	AlloFMO_4
WP_054601482.1	AlloFMO_4
WP_054601847.1	AlloFMO_4
WP_058381675.1	AlloFMO_4
WP_058988804.1	AlloFMO_4
WP_061323510.1	AlloFMO_4
WP_061360688.1	AlloFMO_4
WP_061481568.1	AlloFMO_4
WP_061940712.1	AlloFMO_4
WP_061941840.1	AlloFMO_4
WP_062167365.1	AlloFMO_4
WP_062394360.1	AlloFMO_4
WP_062536594.1	AlloFMO_4
WP_062925017.1	AlloFMO_4
WP_063170221.1	AlloFMO_4
WP_063484488.1	AlloFMO_4
WP_063550033.1	AlloFMO_4
WP_063726828.1	AlloFMO_4
WP_063734951.1	AlloFMO_4
WP_063789829.1	AlloFMO_4
WP_064537061.1	AlloFMO_4
WP_064732215.1	AlloFMO_4
WP_065491116.1	AlloFMO_4
WP_065918428.1	AlloFMO_4
WP_065920247.1	AlloFMO_4
WP_066279680.1	AlloFMO_4
WP_066640503.1	AlloFMO_4
WP_067187753.1	AlloFMO_4
WP_067316381.1	AlloFMO_4
WP_067410261.1	AlloFMO_4
WP_067426391.1	AlloFMO_4
WP_067442215.1	AlloFMO_4
WP_067680816.1	AlloFMO_4
WP_068019842.1	AlloFMO_4
WP_068021550.1	AlloFMO_4
WP_068026000.1	AlloFMO_4
WP_068029688.1	AlloFMO_4
WP_068250178.1	AlloFMO_4
WP_068342067.1	AlloFMO_4
WP_068412957.1	AlloFMO_4
WP_068632897.1	AlloFMO_4
WP_068798733.1	AlloFMO_4
WP_069058127.1	AlloFMO_4
WP_069777039.1	AlloFMO_4
WP_069777504.1	AlloFMO_4
WP_069852289.1	AlloFMO_4
WP_069940819.1	AlloFMO_4
WP_069948174.1	AlloFMO_4
WP_071322848.1	AlloFMO_4
YP_003153884.1	AlloFMO_4
YP_003763464.1	AlloFMO_4
YP_003763656.1	AlloFMO_4
YP_003764154.1	AlloFMO_4
YP_235454.1	AlloFMO_4
YP_886075.1	AlloFMO_4
NP_972862.1	U32_proteases
WP_000137776.1	U32_proteases
WP_001077421.1	U32_proteases
WP_002580618.1	U32_proteases
WP_003338308.1	U32_proteases
WP_005224010.1	U32_proteases
WP_005601604.1	U32_proteases
WP_007091554.1	U32_proteases
WP_008252938.1	U32_proteases
WP_011164752.1	U32_proteases
WP_011188858.1	U32_proteases
WP_011233444.1	U32_proteases
WP_011285948.1	U32_proteases
WP_011329783.1	U32_proteases
WP_011368850.1	U32_proteases
WP_011400046.1	U32_proteases
WP_011463686.1	U32_proteases
WP_011467845.1	U32_proteases
WP_011770490.1	U32_proteases
WP_011792779.1	U32_proteases
WP_011847485.1	U32_proteases
WP_011929756.1	U32_proteases
WP_012030735.1	U32_proteases
WP_012357907.1	U32_proteases
WP_012403872.1	U32_proteases
WP_012637169.1	U32_proteases
WP_012765660.1	U32_proteases
WP_012801153.1	U32_proteases
WP_012864557.1	U32_proteases
WP_012957798.1	U32_proteases
WP_013022620.1	U32_proteases
WP_013087835.1	U32_proteases
WP_013344445.1	U32_proteases
WP_013607333.1	U32_proteases
WP_013702263.1	U32_proteases
WP_013759230.1	U32_proteases
WP_013792939.1	U32_proteases
WP_013978104.1	U32_proteases
WP_014235548.1	U32_proteases
WP_014268831.1	U32_proteases
WP_014422510.1	U32_proteases
WP_014547339.1	U32_proteases
WP_014549051.1	U32_proteases
WP_014580984.1	U32_proteases
WP_014778309.1	U32_proteases
WP_015046245.1	U32_proteases
WP_015405137.1	U32_proteases
WP_015453250.1	U32_proteases
WP_015486964.1	U32_proteases
WP_015765136.1	U32_proteases
WP_015772934.1	U32_proteases
WP_016453913.1	U32_proteases
WP_016562502.1	U32_proteases
WP_017028937.1	U32_proteases
WP_020966092.1	U32_proteases
WP_022744804.1	U32_proteases
WP_024267936.1	U32_proteases
WP_025421381.1	U32_proteases
WP_029301665.1	U32_proteases
WP_032049746.1	U32_proteases
WP_038414205.1	U32_proteases
WP_038480416.1	U32_proteases
WP_038612838.1	U32_proteases
WP_039104882.1	U32_proteases
WP_039645445.1	U32_proteases
WP_041065534.1	U32_proteases
WP_041449854.1	U32_proteases
WP_041641067.1	U32_proteases
WP_041651314.1	U32_proteases
WP_042119153.1	U32_proteases
WP_042266426.1	U32_proteases
WP_042318041.1	U32_proteases
WP_043107595.1	U32_proteases
WP_043248194.1	U32_proteases
WP_044618393.1	U32_proteases
WP_045096698.1	U32_proteases
WP_045111662.1	U32_proteases
WP_045477045.1	U32_proteases
WP_046860538.1	U32_proteases
WP_047010710.1	U32_proteases
WP_048084849.1	U32_proteases
WP_052570917.1	U32_proteases
WP_053101928.1	U32_proteases
WP_055734959.1	U32_proteases
WP_057897960.1	U32_proteases
WP_062409193.1	U32_proteases
WP_062478238.1	U32_proteases
WP_063463864.1	U32_proteases
WP_064374066.1	U32_proteases
WP_066388586.1	U32_proteases
WP_067151764.1	U32_proteases
WP_067657256.1	U32_proteases
WP_067973831.1	U32_proteases
WP_068990962.1	U32_proteases
WP_069086323.1	U32_proteases
WP_069104365.1	U32_proteases
WP_069947871.1	U32_proteases
YP_001956006.1	U32_proteases
NP_415195.1	UbiF
WP_005329831.1	UbiF
WP_005503651.1	UbiF
WP_005609181.1	UbiF
WP_007638609.1	UbiF
WP_011410675.1	UbiF
WP_011575356.1	UbiF
WP_011716127.1	UbiF
WP_011768949.1	UbiF
WP_011847528.1	UbiF
WP_012705998.1	UbiF
WP_013087687.1	UbiF
WP_013346348.1	UbiF
WP_013745270.1	UbiF
WP_014109133.1	UbiF
WP_014291724.1	UbiF
WP_014948995.1	UbiF
WP_014976136.1	UbiF
WP_015465742.1	UbiF
WP_015835265.1	UbiF
WP_038474674.1	UbiF
WP_038641058.1	UbiF
WP_039195545.1	UbiF
WP_045101506.1	UbiF
WP_045111873.1	UbiF
WP_046356160.1	UbiF
WP_049759132.1	UbiF
WP_055732284.1	UbiF
WP_058027409.1	UbiF
WP_058091556.1	UbiF
WP_061052288.1	UbiF
WP_062484064.1	UbiF
WP_065210340.1	UbiF
WP_066283667.1	UbiF
WP_068546935.1	UbiF
YP_857731.1	UbiF
ACK78396.1	UbiH
EAR61114.1	UbiH
EFV95960.1	UbiH
EIL91924.1	UbiH
EKF83221.1	UbiH
ERJ20799.1	UbiH
NP_253910.1	UbiH
NP_417383.1	UbiH
NP_636189.1	UbiH
WP_000132411.1	UbiH
WP_001187356.1	UbiH
WP_003814217.1	UbiH
WP_004084429.1	UbiH
WP_004244045.1	UbiH
WP_004385663.1	UbiH
WP_005224444.1	UbiH
WP_005619006.1	UbiH
WP_005769361.1	UbiH
WP_006459339.1	UbiH
WP_008736077.1	UbiH
WP_010864394.1	UbiH
WP_010893355.1	UbiH
WP_010961972.1	UbiH
WP_011070235.1	UbiH
WP_011126539.1	UbiH
WP_011235325.1	UbiH
WP_011236457.1	UbiH
WP_011282804.1	UbiH
WP_011289388.1	UbiH
WP_011312845.1	UbiH
WP_011312845.1	UbiH
WP_011370979.1	UbiH
WP_011395027.1	UbiH
WP_011469982.1	UbiH
WP_011630276.1	UbiH
WP_011634282.1	UbiH
WP_011638592.1	UbiH
WP_011718290.1	UbiH
WP_011766617.1	UbiH
WP_011769020.1	UbiH
WP_011813984.1	UbiH
WP_011813984.1	UbiH
WP_011945283.1	UbiH
WP_012078278.1	UbiH
WP_012510105.1	UbiH
WP_012519323.1	UbiH
WP_012537164.1	UbiH
WP_012729156.1	UbiH
WP_012823772.1	UbiH
WP_012972075.1	UbiH
WP_012983186.1	UbiH
WP_013034586.1	UbiH
WP_013087792.1	UbiH
WP_013147299.1	UbiH
WP_013206950.1	UbiH
WP_013232737.1	UbiH
WP_013292129.1	UbiH
WP_013292129.1	UbiH
WP_013344147.1	UbiH
WP_013516584.1	UbiH
WP_013647635.1	UbiH
WP_013743074.1	UbiH
WP_013745651.1	UbiH
WP_013817490.1	UbiH
WP_014291967.1	UbiH
WP_014354104.1	UbiH
WP_014401883.1	UbiH
WP_014430665.1	UbiH
WP_014668553.1	UbiH
WP_014751619.1	UbiH
WP_014888219.1	UbiH
WP_014950376.1	UbiH
WP_015006762.1	UbiH
WP_015048124.1	UbiH
WP_015280138.1	UbiH
WP_015397208.1	UbiH
WP_015422022.1	UbiH
WP_015465961.1	UbiH
WP_015465961.1	UbiH
WP_015781480.1	UbiH
WP_015818027.1	UbiH
WP_015831538.1	UbiH
WP_015872567.1	UbiH
WP_017376935.1	UbiH
WP_019464322.1	UbiH
WP_019673300.1	UbiH
WP_023368307.1	UbiH
WP_025266558.1	UbiH
WP_025331017.1	UbiH
WP_027224683.1	UbiH
WP_034201022.1	UbiH
WP_038472750.1	UbiH
WP_038499699.1	UbiH
WP_038500590.1	UbiH
WP_038513549.1	UbiH
WP_038642355.1	UbiH
WP_039197245.1	UbiH
WP_041064340.1	UbiH
WP_041097245.1	UbiH
WP_041357096.1	UbiH
WP_041410478.1	UbiH
WP_041420438.1	UbiH
WP_041483793.1	UbiH
WP_041705144.1	UbiH
WP_041825654.1	UbiH
WP_043143705.1	UbiH
WP_044057785.1	UbiH
WP_044326501.1	UbiH
WP_044583496.1	UbiH
WP_044616631.1	UbiH
WP_044624370.1	UbiH
WP_045098013.1	UbiH
WP_045109266.1	UbiH
WP_045466010.1	UbiH
WP_045473149.1	UbiH
WP_045750751.1	UbiH
WP_045931883.1	UbiH
WP_046007623.1	UbiH
WP_046288757.1	UbiH
WP_046304820.1	UbiH
WP_046487292.1	UbiH
WP_046850433.1	UbiH
WP_047214978.1	UbiH
WP_049639868.1	UbiH
WP_049725057.1	UbiH
WP_049780838.1	UbiH
WP_050411150.1	UbiH
WP_050693059.1	UbiH
WP_050804355.1	UbiH
WP_050990569.1	UbiH
WP_052763352.1	UbiH
WP_053097343.1	UbiH
WP_053113126.1	UbiH
WP_053822386.1	UbiH
WP_057918957.1	UbiH
WP_058020349.1	UbiH
WP_058026532.1	UbiH
WP_058372619.1	UbiH
WP_058797538.1	UbiH
WP_059269410.1	UbiH
WP_060586801.1	UbiH
WP_061434547.1	UbiH
WP_062152475.1	UbiH
WP_062481993.1	UbiH
WP_062533575.1	UbiH
WP_063392774.1	UbiH
WP_063457679.1	UbiH
WP_063464805.1	UbiH
WP_063599512.1	UbiH
WP_064121607.1	UbiH
WP_064130413.1	UbiH
WP_066282728.1	UbiH
WP_066445981.1	UbiH
WP_066661978.1	UbiH
WP_066919594.1	UbiH
WP_067283526.1	UbiH
WP_067386462.1	UbiH
WP_067647217.1	UbiH
WP_068545675.1	UbiH
WP_068616806.1	UbiH
WP_068804961.1	UbiH
WP_069039637.1	UbiH
WP_069948658.1	UbiH
WP_070077296.1	UbiH
WP_070374242.1	UbiH
WP_070532492.1	UbiH
WP_070979215.1	UbiH
YP_856252.1	UbiH
ACK78157.1	UbiI
EAR59540.1	UbiI
EAR61113.1	UbiI
EFV93749.1	UbiI
EIL91923.1	UbiI
EKF83694.1	UbiI
ERJ20798.1	UbiI
NP_253908.1	UbiI
NP_417382.1	UbiI
NP_636190.1	UbiI
WP_000005670.1	UbiI
WP_000983782.1	UbiI
WP_003015224.1	UbiI
WP_003815378.1	UbiI
WP_004084431.1	UbiI
WP_005393929.1	UbiI
WP_006386736.1	UbiI
WP_006459338.1	UbiI
WP_006748026.1	UbiI
WP_007640823.1	UbiI
WP_008736079.1	UbiI
WP_009207684.1	UbiI
WP_010961008.1	UbiI
WP_011042110.1	UbiI
WP_011070278.1	UbiI
WP_011112080.1	UbiI
WP_011126596.1	UbiI
WP_011234190.1	UbiI
WP_011235324.1	UbiI
WP_011238131.1	UbiI
WP_011289235.1	UbiI
WP_011312844.1	UbiI
WP_011312844.1	UbiI
WP_011370978.1	UbiI
WP_011394734.1	UbiI
WP_011394734.1	UbiI
WP_011395028.1	UbiI
WP_011480365.1	UbiI
WP_011480721.1	UbiI
WP_011505337.1	UbiI
WP_011512944.1	UbiI
WP_011546537.1	UbiI
WP_011627983.1	UbiI
WP_011630277.1	UbiI
WP_011634736.1	UbiI
WP_011718289.1	UbiI
WP_011738304.1	UbiI
WP_011764457.1	UbiI
WP_011786837.1	UbiI
WP_011806715.1	UbiI
WP_011806715.1	UbiI
WP_011813985.1	UbiI
WP_011813985.1	UbiI
WP_011815011.1	UbiI
WP_011828191.1	UbiI
WP_011866861.1	UbiI
WP_011945284.1	UbiI
WP_012071422.1	UbiI
WP_012262784.1	UbiI
WP_012485977.1	UbiI
WP_012510106.1	UbiI
WP_012537165.1	UbiI
WP_012570486.1	UbiI
WP_012639311.1	UbiI
WP_012697606.1	UbiI
WP_012729157.1	UbiI
WP_012972076.1	UbiI
WP_012983185.1	UbiI
WP_013028431.1	UbiI
WP_013034587.1	UbiI
WP_013107992.1	UbiI
WP_013124173.1	UbiI
WP_013124173.1	UbiI
WP_013147300.1	UbiI
WP_013147300.1	UbiI
WP_013205035.1	UbiI
WP_013294578.1	UbiI
WP_013294578.1	UbiI
WP_013344148.1	UbiI
WP_013516643.1	UbiI
WP_013520446.1	UbiI
WP_013659887.1	UbiI
WP_013743596.1	UbiI
WP_013745650.1	UbiI
WP_014003029.1	UbiI
WP_014109627.1	UbiI
WP_014149397.1	UbiI
WP_014149717.1	UbiI
WP_014291968.1	UbiI
WP_014354062.1	UbiI
WP_014430352.1	UbiI
WP_014668554.1	UbiI
WP_014703807.1	UbiI
WP_014708055.1	UbiI
WP_014888220.1	UbiI
WP_014950375.1	UbiI
WP_014992655.1	UbiI
WP_015006761.1	UbiI
WP_015048125.1	UbiI
WP_015280139.1	UbiI
WP_015344531.1	UbiI
WP_015396762.1	UbiI
WP_015465960.1	UbiI
WP_015488693.1	UbiI
WP_015768694.1	UbiI
WP_015817519.1	UbiI
WP_015829463.1	UbiI
WP_015831539.1	UbiI
WP_015831539.1	UbiI
WP_016209999.1	UbiI
WP_018025923.1	UbiI
WP_019673301.1	UbiI
WP_020744100.1	UbiI
WP_021012506.1	UbiI
WP_021012506.1	UbiI
WP_022536735.1	UbiI
WP_023367203.1	UbiI
WP_023951696.1	UbiI
WP_024910027.1	UbiI
WP_025316158.1	UbiI
WP_025371248.1	UbiI
WP_025384669.1	UbiI
WP_027224684.1	UbiI
WP_038480001.1	UbiI
WP_038481579.1	UbiI
WP_038498206.1	UbiI
WP_038499702.1	UbiI
WP_038648938.1	UbiI
WP_039105859.1	UbiI
WP_039197237.1	UbiI
WP_041096414.1	UbiI
WP_041206972.1	UbiI
WP_041326003.1	UbiI
WP_041376769.1	UbiI
WP_041675718.1	UbiI
WP_041705632.1	UbiI
WP_041766852.1	UbiI
WP_042113234.1	UbiI
WP_043921620.1	UbiI
WP_044526503.1	UbiI
WP_044616630.1	UbiI
WP_045104764.1	UbiI
WP_045109267.1	UbiI
WP_045471251.1	UbiI
WP_045476324.1	UbiI
WP_045532343.1	UbiI
WP_045750752.1	UbiI
WP_045930650.1	UbiI
WP_046288758.1	UbiI
WP_046288802.1	UbiI
WP_046304822.1	UbiI
WP_046304917.1	UbiI
WP_046331034.1	UbiI
WP_046353466.1	UbiI
WP_046560347.1	UbiI
WP_047011075.1	UbiI
WP_049638963.1	UbiI
WP_049725056.1	UbiI
WP_049751672.1	UbiI
WP_049780840.1	UbiI
WP_050409559.1	UbiI
WP_050414492.1	UbiI
WP_050714368.1	UbiI
WP_052135395.1	UbiI
WP_052199655.1	UbiI
WP_052470249.1	UbiI
WP_052717747.1	UbiI
WP_052734605.1	UbiI
WP_053108400.1	UbiI
WP_055732700.1	UbiI
WP_058020351.1	UbiI
WP_058028875.1	UbiI
WP_058718679.1	UbiI
WP_062149648.1	UbiI
WP_062405999.1	UbiI
WP_062481990.1	UbiI
WP_063464806.1	UbiI
WP_063513929.1	UbiI
WP_063672820.1	UbiI
WP_064121608.1	UbiI
WP_064130412.1	UbiI
WP_064978501.1	UbiI
WP_066087387.1	UbiI
WP_066098387.1	UbiI
WP_066282729.1	UbiI
WP_066919595.1	UbiI
WP_067382573.1	UbiI
WP_067386459.1	UbiI
WP_067647214.1	UbiI
WP_068545676.1	UbiI
WP_068616804.1	UbiI
WP_068804964.1	UbiI
WP_069946166.1	UbiI
WP_070077297.1	UbiI
WP_070374241.1	UbiI
WP_070979214.1	UbiI
WP_070980852.1	UbiI
YP_856253.1	UbiI
ABL70757.1	UbiL
ABL72008.1	UbiL
ACJ00155.1	UbiL
ADM08903.1	UbiL
AFK54975.1	UbiL
AFW01024.1	UbiL
CAM74183.1	UbiL
EFH13112.1	UbiL
EGD57818.1	UbiL
NP_875298.1	UbiL
WP_002969339.1	UbiL
WP_003015223.1	UbiL
WP_003516501.1	UbiL
WP_006013756.1	UbiL
WP_006997584.1	UbiL
WP_007088726.1	UbiL
WP_007091818.1	UbiL
WP_007437056.1	UbiL
WP_007557247.1	UbiL
WP_008260365.1	UbiL
WP_010410420.1	UbiL
WP_011154692.1	UbiL
WP_011241451.1	UbiL
WP_011304130.1	UbiL
WP_011364786.1	UbiL
WP_011450173.1	UbiL
WP_011451779.1	UbiL
WP_011542938.1	UbiL
WP_011619154.1	UbiL
WP_011632837.1	UbiL
WP_011644868.1	UbiL
WP_011648508.1	UbiL
WP_011750175.1	UbiL
WP_011863000.1	UbiL
WP_011923551.1	UbiL
WP_011926689.1	UbiL
WP_011933346.1	UbiL
WP_011935385.1	UbiL
WP_012110202.1	UbiL
WP_012110202.1	UbiL
WP_012115847.1	UbiL
WP_012172749.1	UbiL
WP_012253588.1	UbiL
WP_012384402.1	UbiL
WP_012461856.1	UbiL
WP_012567935.1	UbiL
WP_012673055.1	UbiL
WP_012777879.1	UbiL
WP_012880303.1	UbiL
WP_013066967.1	UbiL
WP_013069027.1	UbiL
WP_013166511.1	UbiL
WP_013217261.1	UbiL
WP_013383798.1	UbiL
WP_013385505.1	UbiL
WP_013421084.1	UbiL
WP_013639426.1	UbiL
WP_013695056.1	UbiL
WP_013847940.1	UbiL
WP_013895586.1	UbiL
WP_013913083.1	UbiL
WP_013947714.1	UbiL
WP_013950749.1	UbiL
WP_014103193.1	UbiL
WP_014103942.1	UbiL
WP_014130578.1	UbiL
WP_014132443.1	UbiL
WP_014414045.1	UbiL
WP_014457035.1	UbiL
WP_014715493.1	UbiL
WP_014746652.1	UbiL
WP_014890064.1	UbiL
WP_014953962.1	UbiL
WP_014954389.1	UbiL
WP_015272979.1	UbiL
WP_015915967.1	UbiL
WP_019402526.1	UbiL
WP_019403298.1	UbiL
WP_019858090.1	UbiL
WP_019861993.1	UbiL
WP_020398587.1	UbiL
WP_020590378.1	UbiL
WP_020592522.1	UbiL
WP_023785842.1	UbiL
WP_024707829.1	UbiL
WP_025300151.1	UbiL
WP_025300848.1	UbiL
WP_035670670.1	UbiL
WP_038488989.1	UbiL
WP_038604643.1	UbiL
WP_038652729.1	UbiL
WP_038688781.1	UbiL
WP_041374800.1	UbiL
WP_041404768.1	UbiL
WP_041471897.1	UbiL
WP_041534875.1	UbiL
WP_041634709.1	UbiL
WP_041921607.1	UbiL
WP_043870346.1	UbiL
WP_044048463.1	UbiL
WP_044051166.1	UbiL
WP_044334676.1	UbiL
WP_045363864.1	UbiL
WP_046002820.1	UbiL
WP_046022530.1	UbiL
WP_046477094.1	UbiL
WP_046478520.1	UbiL
WP_047030115.1	UbiL
WP_047263876.1	UbiL
WP_048529421.1	UbiL
WP_049779155.1	UbiL
WP_049785187.1	UbiL
WP_051908548.1	UbiL
WP_052464317.1	UbiL
WP_052646341.1	UbiL
WP_053944280.1	UbiL
WP_055035977.1	UbiL
WP_055037335.1	UbiL
WP_055046885.1	UbiL
WP_055048873.1	UbiL
WP_058900825.1	UbiL
WP_060849464.1	UbiL
WP_061977789.1	UbiL
WP_062150192.1	UbiL
WP_062163949.1	UbiL
WP_062488758.1	UbiL
WP_066133480.1	UbiL
WP_066611943.1	UbiL
WP_066774902.1	UbiL
WP_067201149.1	UbiL
WP_067598434.1	UbiL
WP_068020946.1	UbiL
WP_069051343.1	UbiL
WP_069058839.1	UbiL
WP_069689060.1	UbiL
WP_070961782.1	UbiL
YP_002825973.1	UbiL
YP_428788.1	UbiL
YP_428788.1	UbiL
ACI98597.1	UbiM
AFK54292.1	UbiM
AFW01459.1	UbiM
EAR59978.1	UbiM
EFG30291.2	UbiM
EFH10994.1	UbiM
EFM05404.1	UbiM
EGC16894.1	UbiM
EGD59198.1	UbiM
EHM01564.1	UbiM
EIL92972.1	UbiM
EKF82976.1	UbiM
ETA83905.1	UbiM
NP_637995.1	UbiM
WP_002244408.1	UbiM
WP_003657736.1	UbiM
WP_004150679.1	UbiM
WP_005674913.1	UbiM
WP_006204607.1	UbiM
WP_008263583.1	UbiM
WP_010412178.1	UbiM
WP_011505684.1	UbiM
WP_011737817.1	UbiM
WP_011803522.1	UbiM
WP_012031324.1	UbiM
WP_012031324.1	UbiM
WP_012566385.1	UbiM
WP_012655188.1	UbiM
WP_012777491.1	UbiM
WP_013121880.1	UbiM
WP_013121880.1	UbiM
WP_013148603.1	UbiM
WP_013517013.1	UbiM
WP_014111363.1	UbiM
WP_014111363.1	UbiM
WP_014428639.1	UbiM
WP_014428639.1	UbiM
WP_014745969.1	UbiM
WP_015448127.1	UbiM
WP_018025500.1	UbiM
WP_019672444.1	UbiM
WP_019856453.1	UbiM
WP_021003848.1	UbiM
WP_021003848.1	UbiM
WP_021817479.1	UbiM
WP_023949944.1	UbiM
WP_038621664.1	UbiM
WP_040389386.1	UbiM
WP_041928505.1	UbiM
WP_043108589.1	UbiM
WP_043252849.1	UbiM
WP_045451767.1	UbiM
WP_046858282.1	UbiM
WP_050715939.1	UbiM
WP_050818909.1	UbiM
WP_052633439.1	UbiM
WP_054766113.1	UbiM
WP_058719197.1	UbiM
WP_062166502.1	UbiM
WP_062902758.1	UbiM
WP_063673340.1	UbiM
WP_064121927.1	UbiM
WP_066096823.1	UbiM
WP_067643369.1	UbiM
WP_070403657.1	UbiM
NP_230303.1	YhbT2
NP_252600.1	YhbT2
NP_312065.1	YhbT2
NP_417626.1	YhbT2
NP_457657.1	YhbT2
NP_462186.1	YhbT2
NP_708958.2	YhbT2
NP_716873.1	YhbT2
NP_798824.1	YhbT2
WP_002441948.1	YhbT2
WP_003769566.1	YhbT2
WP_004745002.1	YhbT2
WP_005310396.1	YhbT2
WP_005503853.1	YhbT2
WP_006747629.1	YhbT2
WP_011004260.1	YhbT2
WP_011042949.1	YhbT2
WP_011137633.1	YhbT2
WP_011233454.1	YhbT2
WP_011285876.1	YhbT2
WP_011312695.1	YhbT2
WP_011396110.1	YhbT2
WP_011462467.1	YhbT2
WP_011495492.1	YhbT2
WP_011636489.1	YhbT2
WP_011759115.1	YhbT2
WP_011813831.1	YhbT2
WP_011866583.1	YhbT2
WP_011871161.1	YhbT2
WP_012143683.1	YhbT2
WP_012156239.1	YhbT2
WP_012249998.1	YhbT2
WP_012346502.1	YhbT2
WP_012430622.1	YhbT2
WP_012549415.1	YhbT2
WP_012695793.1	YhbT2
WP_012773297.1	YhbT2
WP_012883350.1	YhbT2
WP_013028720.1	YhbT2
WP_013364573.1	YhbT2
WP_013519936.1	YhbT2
WP_013573833.1	YhbT2
WP_014236070.1	YhbT2
WP_014426607.1	YhbT2
WP_014995391.1	YhbT2
WP_015780719.1	YhbT2
WP_017457365.1	YhbT2
WP_020824966.1	YhbT2
WP_020911433.1	YhbT2
WP_021020626.1	YhbT2
WP_022632137.1	YhbT2
WP_025305082.1	YhbT2
WP_025423566.1	YhbT2
WP_034162872.1	YhbT2
WP_038478547.1	YhbT2
WP_038509768.1	YhbT2
WP_043080853.1	YhbT2
WP_044624164.1	YhbT2
WP_045101281.1	YhbT2
WP_046859143.1	YhbT2
WP_047779853.1	YhbT2
WP_048387394.1	YhbT2
WP_054662820.1	YhbT2
WP_055732268.1	YhbT2
WP_061503140.1	YhbT2
WP_067435906.1	YhbT2
WP_068991823.1	YhbT2
WP_075147877.1	YhbT2
WP_077754228.1	YhbT2
WP_080916381.1	YhbT2
WP_085068266.1	YhbT2
YP_001004820.1	YhbT2
YP_002348366.1	YhbT2
YP_002409557.1	YhbT2
YP_003615017.1	YhbT2
YP_004591052.1	YhbT2
YP_005229002.1	YhbT2
YP_006121477.1	YhbT2
YP_006777360.1	YhbT2
YP_108953.1	YhbT2
YP_203878.1	YhbT2
YP_404820.1	YhbT2
YP_856279.1	YhbT2
